# Recent adaptation in an imperiled salmonid revealed by museum genomics

**DOI:** 10.1101/2024.04.25.590849

**Authors:** Andrew G. Sharo, Megan A. Supple, Randy Cabrera, William E. Seligmann, Samuel Sacco, Cassondra D. Columbus, Devon E. Pearse, Beth Shapiro, John Carlos Garza

**Affiliations:** Department of Ecology and Evolutionary Biology, University of California, Santa Cruz, CA, USA; Institute of Marine Sciences, University of California, Santa Cruz, CA, USA; Southwest Fisheries Science Center, National Marine Fisheries Service, National Oceanic and Atmospheric Administration, Santa Cruz, CA, USA; Howard Hughes Medical Institute, Santa Cruz, CA, USA; Department of Ocean Sciences, University of California, Santa Cruz, CA, USA

## Abstract

Steelhead/rainbow trout (*Oncorhynchus mykiss*) is an imperiled salmonid with two main life history strategies: migrate to the ocean or remain in freshwater. Domesticated hatchery forms of this species have been stocked into almost all California waterbodies, possibly resulting in introgression into natural populations and altered population structure.

We compared whole-genome sequence data from contemporary populations against a set of museum population samples of steelhead from the same locations that were collected prior to most hatchery stocking.

We observed minimal introgression and few steelhead-hatchery trout hybrids despite a century of extensive stocking. Our historical data show signals of introgression with a sister species and indications of an early hatchery facility. Finally, we found that migration-associated haplotypes have become less frequent over time, a likely adaptation to decreased opportunities for migration. Since contemporary migration-associated haplotype frequencies have been used to guide species management, we consider this to be a rare example of shifting baseline syndrome that has been validated with historical data.

We suggest cautious optimism that a century of hatchery stocking has had minimal impact on California steelhead population genetic structure, but we note that continued shifts in life history may lead to further declines in the ocean-going form of the species.
