## Supplementary Table 1 for "Recent adaptation in an imperiled salmonid revealed by museum genomics"

### Sheet: populationKey
NMFS_DNA_ID	Population	Group	Location	Sampling date
M017974	Coleman strain	Hatchery	NA	NA
M017972	Coleman strain	Hatchery	NA	NA
M017977	Coleman strain	Hatchery	NA	NA
M017978	Coleman strain	Hatchery	NA	NA
M017979	Coleman strain	Hatchery	NA	NA
M017973	Coleman strain	Hatchery	NA	NA
M017997	Coleman strain	Hatchery	NA	NA
M017976	Coleman strain	Hatchery	NA	NA
M017975	Coleman strain	Hatchery	NA	NA
M017996	Coleman strain	Hatchery	NA	NA
M020742	Coyote Creek	Modern	37.3959, -121.9147	2000
M020746	Coyote Creek	Modern	37.3959, -121.9147	2000
M020758	Coyote Creek	Modern	37.3959, -121.9147	2000
M020760	Coyote Creek	Modern	37.3959, -121.9147	2000
M020761	Coyote Creek	Modern	37.3959, -121.9147	2000
M020747	Coyote Creek	Modern	37.3959, -121.9147	2000
M020745	Coyote Creek	Modern	37.3959, -121.9147	2000
M020759	Coyote Creek	Modern	37.3959, -121.9147	2000
M020743	Coyote Creek	Modern	37.3959, -121.9147	2000
M020757	Coyote Creek	Modern	37.3959, -121.9147	2000
M020756	Coyote Creek	Modern	37.3959, -121.9147	2000
M020762	Coyote Creek	Modern	37.3959, -121.9147	2000
M020740	Coyote Creek	Modern	37.3959, -121.9147	2000
M020741	Coyote Creek	Modern	37.3959, -121.9147	2000
M020744	Coyote Creek	Modern	37.3959, -121.9147	2000
M021335	Eagle Lake strain	Hatchery	NA	NA
M021341	Eagle Lake strain	Hatchery	NA	NA
M021336	Eagle Lake strain	Hatchery	NA	NA
M021352	Eagle Lake strain	Hatchery	NA	NA
M021337	Eagle Lake strain	Hatchery	NA	NA
M021342	Eagle Lake strain	Hatchery	NA	NA
M021351	Eagle Lake strain	Hatchery	NA	NA
M021348	Eagle Lake strain	Hatchery	NA	NA
M021349	Eagle Lake strain	Hatchery	NA	NA
M021345	Eagle Lake strain	Hatchery	NA	NA
M078916	South Fork Eel River	Modern	39.9473, -123.8979	2014-09-05
M078919	South Fork Eel River	Modern	39.9473, -123.8979	2014-09-05
M078923	South Fork Eel River	Modern	39.9473, -123.8979	2014-09-05
M078912	South Fork Eel River	Modern	39.9473, -123.8979	2014-09-05
M078909	South Fork Eel River	Modern	39.9473, -123.8979	2014-09-05
M078918	South Fork Eel River	Modern	39.9473, -123.8979	2014-09-05
M078913	South Fork Eel River	Modern	39.9473, -123.8979	2014-09-05
M078915	South Fork Eel River	Modern	39.9473, -123.8979	2014-09-05
M078910	South Fork Eel River	Modern	39.9473, -123.8979	2014-09-05
M078917	South Fork Eel River	Modern	39.9473, -123.8979	2014-09-05
M078922	South Fork Eel River	Modern	39.9473, -123.8979	2014-09-05
M078911	South Fork Eel River	Modern	39.9473, -123.8979	2014-09-05
M078920	South Fork Eel River	Modern	39.9473, -123.8979	2014-09-05
M078914	South Fork Eel River	Modern	39.9473, -123.8979	2014-09-05
M078921	South Fork Eel River	Modern	39.9473, -123.8979	2014-09-05
M025810	Llagas Creek	Historical	Location not recorded	10/15/1897
M025792	Llagas Creek	Historical	Location not recorded	1909-08-06
M025790	Llagas Creek	Historical	Location not recorded	1909-08-06
M025813	Llagas Creek	Historical	Location not recorded	10/15/1897
M025793	Llagas Creek	Historical	Location not recorded	1909-08-06
M025811	Llagas Creek	Historical	Location not recorded	10/15/1895
M025807	Llagas Creek	Historical	Location not recorded	10/15/1896
M025805	Llagas Creek	Historical	Location not recorded	10/15/1897
M025812	Llagas Creek	Historical	Location not recorded	10/15/1897
M025789	Llagas Creek	Historical	Location not recorded	1909-08-06
M025788	Llagas Creek	Historical	Location not recorded	1909-08-06
M025809	Llagas Creek	Historical	Location not recorded	10/15/1897
M025794	Llagas Creek	Historical	Location not recorded	1909-08-06
M025808	Llagas Creek	Historical	Location not recorded	10/15/1897
M025798	Llagas Creek	Historical	Location not recorded	1909-08-06
M024418	Kamloops strain	Hatchery	NA	NA
M024412	Kamloops strain	Hatchery	NA	NA
M024416	Kamloops strain	Hatchery	NA	NA
M024419	Kamloops strain	Hatchery	NA	NA
M024414	Kamloops strain	Hatchery	NA	NA
M024413	Kamloops strain	Hatchery	NA	NA
M024415	Kamloops strain	Hatchery	NA	NA
M024411	Kamloops strain	Hatchery	NA	NA
M024417	Kamloops strain	Hatchery	NA	NA
M024410	Kamloops strain	Hatchery	NA	NA
M020307	Llagas Creek	Modern	37.1475, -121.7740	1993-07-13
M020306	Llagas Creek	Modern	37.1475, -121.7740	1993-07-13
M020308	Llagas Creek	Modern	37.1475, -121.7740	1993-07-13
M020309	Llagas Creek	Modern	37.1475, -121.7740	1993-07-13
M020314	Llagas Creek	Modern	37.1475, -121.7740	1993-07-13
M020304	Llagas Creek	Modern	37.1475, -121.7740	1993-07-13
M020305	Llagas Creek	Modern	37.1475, -121.7740	1993-07-13
M020312	Llagas Creek	Modern	37.1475, -121.7740	1993-07-13
M020303	Llagas Creek	Modern	37.1475, -121.7740	1993-07-13
M020310	Llagas Creek	Modern	37.1475, -121.7740	1993-07-13
M020302	Llagas Creek	Modern	37.1475, -121.7740	1993-07-13
M020300	Llagas Creek	Modern	37.1475, -121.7740	1993-07-13
M020313	Llagas Creek	Modern	37.1475, -121.7740	1993-07-13
M020301	Llagas Creek	Modern	37.1475, -121.7740	1993-07-13
M020311	Llagas Creek	Modern	37.1475, -121.7740	1993-07-13
M021397	Mt. Shasta strain	Hatchery	NA	NA
M021392	Mt. Shasta strain	Hatchery	NA	NA
M021395	Mt. Shasta strain	Hatchery	NA	NA
M021393	Mt. Shasta strain	Hatchery	NA	NA
M021390	Mt. Shasta strain	Hatchery	NA	NA
M021391	Mt. Shasta strain	Hatchery	NA	NA
M021394	Mt. Shasta strain	Hatchery	NA	NA
M021396	Mt. Shasta strain	Hatchery	NA	NA
M021388	Mt. Shasta strain	Hatchery	NA	NA
M021389	Mt. Shasta strain	Hatchery	NA	NA
M018051	Mt. Whitney strain	Hatchery	NA	NA
M018047	Mt. Whitney strain	Hatchery	NA	NA
M018050	Mt. Whitney strain	Hatchery	NA	NA
M018046	Mt. Whitney strain	Hatchery	NA	NA
M018035	Mt. Whitney strain	Hatchery	NA	NA
M018032	Mt. Whitney strain	Hatchery	NA	NA
M018034	Mt. Whitney strain	Hatchery	NA	NA
M018033	Mt. Whitney strain	Hatchery	NA	NA
M018048	Mt. Whitney strain	Hatchery	NA	NA
M018049	Mt. Whitney strain	Hatchery	NA	NA
M018724	Nacimiento River	Historical	Location not recorded	1909-07-16
M018726	Nacimiento River	Historical	Location not recorded	1909-07-16
M018730	Nacimiento River	Historical	Location not recorded	1909-07-16
M018732	Nacimiento River	Historical	Location not recorded	1909-07-16
M018733	Nacimiento River	Historical	Location not recorded	1909-07-16
M018737	Nacimiento River	Historical	Location not recorded	1909-07-16
M018738	Nacimiento River	Historical	Location not recorded	1909-07-16
M018743	Nacimiento River	Historical	Location not recorded	1909-07-16
M018748	Nacimiento River	Historical	Location not recorded	1909-07-16
M018750	Nacimiento River	Historical	Location not recorded	1909-07-16
M018752	Nacimiento River	Historical	Location not recorded	1909-07-16
M018754	Nacimiento River	Historical	Location not recorded	1909-07-16
M018758	Nacimiento River	Historical	Location not recorded	1909-07-16
M018759	Nacimiento River	Historical	Location not recorded	1909-07-16
M018761	Nacimiento River	Historical	Location not recorded	1909-07-16
M018854	South Fork Eel River	Historical	40.2616, -123.8794	07/01/1897
M018856	South Fork Eel River	Historical	40.2616, -123.8794	07/01/1897
M018857	South Fork Eel River	Historical	40.2616, -123.8794	07/01/1897
M018858	South Fork Eel River	Historical	40.2616, -123.8794	07/01/1897
M018861	South Fork Eel River	Historical	40.2616, -123.8794	07/01/1897
M018862	South Fork Eel River	Historical	40.2616, -123.8794	07/01/1897
M018863	South Fork Eel River	Historical	40.2616, -123.8794	07/01/1897
M018864	South Fork Eel River	Historical	40.2616, -123.8794	07/01/1897
M018871	South Fork Eel River	Historical	40.2616, -123.8794	07/01/1897
M018872	South Fork Eel River	Historical	40.2616, -123.8794	07/01/1897
M018874	South Fork Eel River	Historical	40.2616, -123.8794	07/01/1897
M018879	South Fork Eel River	Historical	40.2616, -123.8794	07/01/1897
M018880	South Fork Eel River	Historical	40.2616, -123.8794	07/01/1897
M018884	South Fork Eel River	Historical	40.2616, -123.8794	07/01/1897
M018886	South Fork Eel River	Historical	40.2616, -123.8794	07/01/1897
M018934	Coyote Creek	Historical	Location not recorded	1909
M018935	Coyote Creek	Historical	Location not recorded	1909
M018936	Coyote Creek	Historical	Location not recorded	1909
M018939	Coyote Creek	Historical	Location not recorded	1909
M018941	Coyote Creek	Historical	Location not recorded	1909
M018942	Coyote Creek	Historical	Location not recorded	1909
M018943	Coyote Creek	Historical	Location not recorded	1909
M018944	Coyote Creek	Historical	Location not recorded	1909
M018945	Coyote Creek	Historical	Location not recorded	1909
M018946	Coyote Creek	Historical	Location not recorded	1909
M018947	Coyote Creek	Historical	Location not recorded	1909
M018950	Coyote Creek	Historical	Location not recorded	1909
M018951	Coyote Creek	Historical	Location not recorded	1909
M018952	Coyote Creek	Historical	Location not recorded	1909
M018953	Coyote Creek	Historical	Location not recorded	1909
M025878	San Lorenzo River	Historical	37.1079, -122.1043	1909
M025879	San Lorenzo River	Historical	37.1079, -122.1043	1909
M025880	San Lorenzo River	Historical	37.1079, -122.1043	1909
M025881	San Lorenzo River	Historical	37.1079, -122.1043	1909
M025882	San Lorenzo River	Historical	37.1079, -122.1043	1909
M026076	San Lorenzo River	Historical	37.1079, -122.1043	1909
M026077	San Lorenzo River	Historical	37.1079, -122.1043	1909
M026078	San Lorenzo River	Historical	37.1079, -122.1043	1909
M026080	San Lorenzo River	Historical	37.1079, -122.1043	1909
M026082	San Lorenzo River	Historical	37.1079, -122.1043	1909
M026084	San Lorenzo River	Historical	37.1079, -122.1043	1909
M026086	San Lorenzo River	Historical	37.1079, -122.1043	1909
M026087	San Lorenzo River	Historical	37.1079, -122.1043	1909
M026092	San Lorenzo River	Historical	37.1079, -122.1043	1909
M026093	San Lorenzo River	Historical	37.1079, -122.1043	1909
M016812	Nacimiento River	Modern	36.0067, -121.3993	2003
M016813	Nacimiento River	Modern	36.0067, -121.3993	2003
M016814	Nacimiento River	Modern	36.0067, -121.3993	2003
M016820	Nacimiento River	Modern	36.0067, -121.3993	2003
M016821	Nacimiento River	Modern	36.0067, -121.3993	2003
M016822	Nacimiento River	Modern	36.0067, -121.3993	2003
M016823	Nacimiento River	Modern	36.0067, -121.3993	2003
M016827	Nacimiento River	Modern	36.0067, -121.3993	2003
M016828	Nacimiento River	Modern	36.0067, -121.3993	2003
M016829	Nacimiento River	Modern	36.0067, -121.3993	2003
M016830	Nacimiento River	Modern	36.0067, -121.3993	2003
M016831	Nacimiento River	Modern	36.0067, -121.3993	2003
M016832	Nacimiento River	Modern	36.0067, -121.3993	2003
M016834	Nacimiento River	Modern	36.0067, -121.3993	2003
M016835	Nacimiento River	Modern	36.0067, -121.3993	2003
M133589	San Lorenzo River	Modern	37.0458, -122.0721	2004
M133590	San Lorenzo River	Modern	37.0458, -122.0721	2004
M133591	San Lorenzo River	Modern	37.0458, -122.0721	2004
M133592	San Lorenzo River	Modern	37.0458, -122.0721	2004
M133593	San Lorenzo River	Modern	37.0458, -122.0721	2004
M133594	San Lorenzo River	Modern	37.0458, -122.0721	2004
M133595	San Lorenzo River	Modern	37.0458, -122.0721	2004
M133597	San Lorenzo River	Modern	37.0458, -122.0721	2004
M133598	San Lorenzo River	Modern	37.0458, -122.0721	2004
M133599	San Lorenzo River	Modern	37.0458, -122.0721	2004
M133600	San Lorenzo River	Modern	37.0458, -122.0721	2004
M133601	San Lorenzo River	Modern	37.0458, -122.0721	2004
M133602	San Lorenzo River	Modern	37.0458, -122.0721	2004
M133603	San Lorenzo River	Modern	37.0458, -122.0721	2004
M133604	San Lorenzo River	Modern	37.0458, -122.0721	2004
