## Supplementary Table 2 for "Recent adaptation in an imperiled salmonid revealed by museum genomics"

### Sheet: Sheet1
		Rivers
		Eel River			Coyote Creek				San Lorenzo River				Llagas Creek					Nacimiento River
Pearse et al.	Haplotype	A	B	C	A	C	E	K	A	C	E	G	A	B	C	E	G	A	B	C	E	G	H	J
	Count in Historic	27	0	2	5	8	1	1	11	13	16	0	2	0	0	2	6	0	2	4	15	0	0	0
	Count in Modern	15	5	4	9	18	4	0	15	7	8	2	0	12	9	11	0	0	16	1	0	4	1	0
Our Findings	Haplotype	A	B	C	A	C	E	K	A	C	E	G	A	B	C	E	G	A	B	C	E	G	H	J
	Count in Historic	11	0	0	1	5	3	0	2	1	0	0	0	0	0	2	6	0	1	2	11	0	0	0
	Count in Modern	13	0	2	3	6	0	0	7	0	3	0	0	0	6	5	0	5	0	7	0	2	0	1
	A = MYS01, MYS09, MYS16; B = MYS02; C = MYS03; D= MYS04; E = MYS05, MYS13; F=MYS06; G=MYS08, MYS12; H= MYS10; J = MYS14
